# Customizable host and viral transcript enrichment using CRISPR-Cas9 long-read sequencing for isoform discovery and validation

**DOI:** 10.1101/2025.04.11.648353

**Authors:** An N.T. Nguyen, Jianshu Zhang, Shuxin Zhang, Miranda E. Pitt, Devika Ganesamoorthy, Svenja Fritzlar, Jessie J.-Y. Chang, Sarah L. Londrigan, Lachlan J.M. Coin

## Abstract

Long-read RNA sequencing has been broadly utilized to examine the diversity of transcriptomes, understand differential expression and discover novel transcript isoforms. One of the major limitations of whole transcriptome sequencing is the difficulty in obtaining sufficient depth for low abundant transcripts. Methods which address this are either difficult to scale or customize: long-range PCR is customizable but difficult to scale beyond a few targets; probe hybridization panels are suited for scaling but require substantial investment to customize. In this study, we adopted RNA-guided CRISPR-Cas9 nuclease-based enrichment to target specific human and SARS-CoV-2 transcripts followed by long-read sequencing, utilizing minimal number of guide RNAs per target isoform. Our findings demonstrate that the CRISPR-Cas system is a highly effective method for customizable long-read sequencing of target transcripts while maintaining the accuracy of relative gene expression levels. The results highlight a valuable method for future research on transcript enrichment for isoform identification and low abundance transcript detection in infectious disease diagnosis.
