## Supplementary data for "Customizable host and viral transcript enrichment using CRISPR-Cas9 long-read sequencing for isoform discovery and validation"

### Sheet: Table S1
cDNA sequencing A549
Gene	Chromosome	avg. reads	abundance
GAPDH	12	78.6667	Low
TMSB10	2	539	Medium
ALDH1A1	9	3481.67	Medium
TMSB4X	X	3519	Medium
FTL	19	14140	High
human genes

### Sheet: Table S2
Table S2
crRNA_sequence_without_PAM	name	GC content (%)
ACCTGCCAGCACCGTTTTTG	FTL	55
GCAACGCGAGTGGGAGCACC	TMSB10	70
GAATGTACAGTGCATATTGG	TMSB4X	40
GGGTCTACATGGCAACTGTG	GAPDH	55
GAATCAGAAATGTCATCCTC	ALDH1A1	40
AATGAGGCGTCGCAGAATAG	KPNA2	50
ATCTACAAGAGATCGAAAGT	Sars-leader	35

### Sheet: Table S3
enrichment	cDNA
4.4	0.44
19.7	0.01
10.3	0.56
34.4	0.77
15.66	0.1
31.35	0.22
6.7	0.2
5.5	0.06
8.7	0.23
24.6	1.84
6.4	0.22
6.7	2.15
6.7	0.6
1.4	0.07
1.6	0.69

### Sheet: Table S4
					Cell line	A549
					Flow cell	MiniON (R9)								MiniON (R10)
	HUMAN TARGETS (Cas9 Enrichment)				Flow cell ID	FAT50671				FAX73828				FAZ42534
					cDNA synthesis	Poly(T)28				Poly(T)28				Poly(T)28
					Total aligned reads	1768794				122157				1519980
					Total on-target reads	1359417				59424				891840
					On-target Percent	0.768556				0.486456				0.586745
					total assigned features	914979				59725				815362
					on-target assigned features	0.688149				0.627225				0.473505
Chr.	start	end	DNA length	Gene	RNA length	Average coverage	Region read count	% of on-target reads	featurecount (On-target)	Average coverage	Region read count	% of on-target reads	featurecount (On-target)	Average coverage	Region read count	% of on-target reads	featurecount (On-target)
9	72900671	72953053	52382	ALDH1A1	2096	330.994	77199	0.0567883	77168	323.808	24090	0.405392	24077	345.271	156278	0.175231	156222
12	6534517	6538371	3854	GAPDH	763, 1525, 1377, 1285, 1231, 1386	2193.04	608433	0.447569	1950	1936.52	19135	0.322008	105	2178.91	476462	0.534246	5234
X	12975110	12977223	2113	TMSB4X	622	1715.32	118860	0.0874345	100715	585.159	6682	0.112446	5039	1114.33	132907	0.149026	121451
19	48965309	48966879	1570	FTL	871	2588.17	435873	0.320632	432655	2278.14	7822	0.13163	7726	1770.42	102209	0.114605	101892
2	84905656	84906671	1015	TMSB10	461	1653.11	119052	0.0875758	17154	439.749	1695	0.0285238	514	1723.66	23984	0.0268927	1279
					Cell line	CaCo
					Flow cell	MiniON (R10)
	HUMAN & SARS-CoV-2 TARGETS (Cas9 Enrichment)				Flow cell ID	FAY71967				FAZ42686
					cDNA synthesis	Poly(T)28				Poly(T)28
					Total reads	898496				474983
					Human	499027				472690
					Sar-Cov-2	390296				0
					Total on-target reads (human)	232688				194849
					On-target Percent (human)	0.466283				0.412213
					total assigned features (human)	303053				282667
					on-target assigned features (human)	0.0812234				0.0757251
Chr.	start	end	DNA length	Gene	RNA length	Average coverage	Region read count	% of on-target reads	featurecount (On-target)	Average coverage	Region read count	% of on-target reads	featurecount (On-target)
9	72900671	72953053	52382	ALDH1A1	2096	6.78767	196	0.00084233	196	8.44996	255	0.00130871	255
12	6534517	6538371	3854	GAPDH	763, 1525, 1377, 1285, 1231, 1386	2118.55	204202	0.877579	1586	2099.15	173399	0.889915	3749
X	12975110	12977223	2113	TMSB4X	622	254.965	3120	0.0134085	3120	353.615	4202	0.0215654	4202
19	48965309	48966879	1570	FTL	871	2516.64	13682	0.0587998	13678	1461.68	7246	0.0371878	7244
2	84905656	84906671	1015	TMSB10	461	1167.56	5648	0.0242728	195	1088.03	4008	0.0205698	217
17	68035734	68046859	14056	KPNA2	2693, 1977	608.21	5840	0.025098	5840	506.184	5739	0.0294536	5738

### Sheet: Table S5
Top 30 genes wiith the highest number of mapped reads
No.	gene_name	count	sample		No.	gene_name	count	sample	target
1	FTL	14140	non-enrichment		1	FTL	180756	enrichment	Y
2	MT-RNR2	9284.33	non-enrichment		2	ALDH1A1	85820	enrichment	Y
3	ACTB	5650.67	non-enrichment		3	TMSB4X	74685.7	enrichment	Y
4	KRT81	4901.67	non-enrichment		4	TMSB4XP8	8445	enrichment	N
5	ACTG1	4299.33	non-enrichment		5	TMSB10	6316	enrichment	Y
6	RPS19	4217.67	non-enrichment		6	ACTG1	2511.33	enrichment	N
7	ANXA2	3928.67	non-enrichment		7	GAPDH	2407.33	enrichment	Y
8	RPLP1	3690.33	non-enrichment		8	ACTB	2237.33	enrichment	N
9	MT-RNR1	3576.67	non-enrichment		9	GAPDHP1	1763	enrichment	N
10	TMSB4X	3519	non-enrichment		10	MT-RNR2	1708.67	enrichment	N
11	ALDH1A1	3481.67	non-enrichment		11	FTLP3	1698.33	enrichment	N
12	FP236383.4	3415.67	non-enrichment		12	LDHA	1227	enrichment	N
13	FP671120.7	3379.67	non-enrichment		13	EEF1A1	1220	enrichment	N
14	AKR1B10	3278.33	non-enrichment		14	HSP90AA1	954	enrichment	N
15	RPS16	3231.33	non-enrichment		15	KRT81	915.333	enrichment	N
16	S100A6	3089.67	non-enrichment		16	RPS2	905	enrichment	N
17	RPS2	3084.67	non-enrichment		17	FP236383.4	898.667	enrichment	N
18	AKR1C2	2840	non-enrichment		18	ITGB1	882.333	enrichment	N
19	PKM	2726.67	non-enrichment		19	PKM	860.333	enrichment	N
20	RPL13AP5	2479.67	non-enrichment		20	EEF1A1P5	841.667	enrichment	N
21	EEF1A1	2413.67	non-enrichment		21	FP671120.7	835.667	enrichment	N
22	RPS6	2398.33	non-enrichment		22	ANXA2	828.667	enrichment	N
23	LDHA	2343.67	non-enrichment		23	EIF4G2	808	enrichment	N
24	RPL19	2270.33	non-enrichment		24	TGFBI	767	enrichment	N
25	FP236383.5	2253.67	non-enrichment		25	KRT8	742.333	enrichment	N
26	RPL8	2116.33	non-enrichment		26	MT-CO3	741.667	enrichment	N
27	RPLP0	2056.67	non-enrichment		27	IGFBP4	735	enrichment	N
28	KRT8	1968.33	non-enrichment		28	AKR1B10	723.667	enrichment	N
29	MT-CO2	1942.67	non-enrichment		29	HSPA8	690.333	enrichment	N
30	PPIA	1871	non-enrichment		30	NPM1	672.667	enrichment	N
	target
	shared off target

### Sheet: Table S6
isoform proportion
		A549_noinf	Cas9_caco24ctr	cas9_caco24inf	A549_cDNA_ctr	caco_24inf_cDNA	caco_24ctr	caco_dRNA_24inf	caco_dRNA_24ctr
ENST00000537025	KPNA2-202	0.370935	0.314066	0.34987	0.269419	0.364569	0.320782	0.385562	0.363402
ENST00000330459	KPNA2-201	0.629065	0.685934	0.65013	0.730581	0.635431	0.679218	0.614438	0.636598
